# Marine heatwaves threaten cryptic coral diversity and erode associations amongst coevolving partners

**DOI:** 10.1101/2023.01.07.522953

**Authors:** Samuel Starko, James Fifer, Danielle C. Claar, Sarah W. Davies, Ross Cunning, Andrew C. Baker, Julia K. Baum

## Abstract

Climate change-amplified heatwaves are known to drive extensive mortality in marine foundation species. However, a paucity of longitudinal genomic datasets has impeded understanding of how these rapid selection events alter species’ genetic structure. Impacts of these events may be exacerbated in species with obligate symbioses, where the genetics of multiple co-evolving species may be affected. Here, we tracked the symbiotic associations and fate of reef-building corals for six years through a prolonged heatwave. Coral genetics strongly predicted survival of the common coral *Porites* through the event, with strong differential survival (15 to 64%) apparent across morphologically identical -but genetically distinct- lineages. The event also disrupted strong associations between coral lineages and their symbiotic partners, homogenizing symbiotic assemblages across lineages and reducing the specificity of coral-algal symbioses. These results highlight that marine heatwaves threaten cryptic genetic diversity of foundation species and have the potential to decouple tight relationships between co-evolving host-symbiont pairs.
