## Supplementary File 1 for "Marine heatwaves threaten cryptic coral diversity and erode associations amongst coevolving partners"

### Sheet: README
This is Supp File 1 from Starko et al.
Results of outlier analysis using colonies sampled with 2bRAD
Sheets are organized as follows:
Linages12 = comparison of PKir1 and PKir2
Linages13 = comparison of PKir1 and PKir3
Linages23 = comparison of PKir2 and PKir3
Field	definition
gene.ref	where relevant, matching annotation
chromosome.ref	chromosome of reference
start.ref	start of reference match
end.ref	end of reference match
protein	protein ID
chromosome	chromosome ID
pos	position on chromosome
pval	statistical significance of locus
qval	q value

### Sheet: Lineages12
gene.ref	chromosome.ref	start.ref	end.ref	protein	chromosome	pos	pval	qval
plut2.m8.10186	Sc0000120	714215	735774	GTPase-activating Rap/Ran-GAP domain-like protein 3 OS=Gallus gallus OX=9031 GN=GARNL3 PE=2 SV=1 E(blastx)=2e-171	Sc0000120	726610	0.000213946	0.0479498
plut2.m8.1175	Sc0000008	726205	753158	unknown	Sc0000008	743531	1.40549e-09	1.59743e-06
plut2.m8.13879	Sc0000183	252708	272919	unknown	Sc0000183	260231	1.41595e-09	1.59743e-06
plut2.m8.13904	Sc0000183	772580	784993	unknown	Sc0000183	780249	0.000216121	0.0479498
plut2.m8.14260	Sc0000191	703098	710835	unknown	Sc0000191	705106	1.19929e-06	0.000660278
plut2.m8.14434	Sc0000195	535899	540487	unknown	Sc0000195	538893	9.75754e-05	0.0254466
plut2.m8.14725	Sc0000202	518999	542800	unknown	Sc0000202	529147	0.000145946	0.0355654
plut2.m8.15407	Sc0000219	31086	65867	unknown	Sc0000219	64914	2.95096e-09	1.99502e-06
plut2.m8.15900	Sc0000230	260822	286374	unknown	Sc0000230	266634	0.000110486	0.0278368
plut2.m8.16400	Sc0000243	103625	113536	unknown	Sc0000243	104178	9.40206e-06	0.00377734
plut2.m8.16401	Sc0000243	72239	104186	unknown	Sc0000243	104178	9.40206e-06	0.00377734
plut2.m8.16610	Sc0000248	225247	234548	unknown	Sc0000248	228328	1.51157e-06	0.000802483
plut2.m8.17206	Sc0000266	47362	55429	unknown	Sc0000266	52258	9.00774e-05	0.0244104
plut2.m8.19403	Sc0000336	4925	17162	unknown	Sc0000336	9646	9.03177e-05	0.0244104
plut2.m8.20394	Sc0000373	384692	413288	unknown	Sc0000373	389216	1.72664e-09	1.59743e-06
plut2.m8.20407	Sc0000374	338195	347785	unknown	Sc0000374	339521	1.86551e-05	0.00676361
plut2.m8.2058	Sc0000016	411351	434329	unknown	Sc0000016	432647	4.75604e-06	0.00220933
plut2.m8.20818	Sc0000392	298570	322664	Cytoplasmic dynein 1 heavy chain 1 OS=Rattus norvegicus OX=10116 GN=Dync1h1 PE=1 SV=1 E(blastx)=2e-23	Sc0000392	310767	7.85227e-06	0.00333497
plut2.m8.20823	Sc0000392	282841	363791	unknown	Sc0000392	310767	7.85227e-06	0.00333497
plut2.m8.21863	Sc0000440	83488	100082	unknown	Sc0000440	93864	5.80329e-05	0.0187535
plut2.m8.22630	Sc0000481	23362	48123	unknown	Sc0000481	45096	1.63982e-09	1.59743e-06
plut2.m8.22631	Sc0000481	42548	45722	unknown	Sc0000481	45096	1.63982e-09	1.59743e-06
plut2.m8.22649	Sc0000482	150899	163485	unknown	Sc0000482	161725	6.19365e-15	2.30171e-11
plut2.m8.24370	Sc0000591	200783	225281	unknown	Sc0000591	212089	6.71157e-10	1.59743e-06
plut2.m8.24749	Sc0000622	109070	115173	unknown	Sc0000622	111280	1.26519e-09	1.59743e-06
plut2.m8.25503	Sc0000712	38363	54233	NSFL1 cofactor p47 OS=Gallus gallus OX=9031 GN=NSFL1C PE=2 SV=1 E(blastx)=1e-100	Sc0000712	42236	1.33567e-05	0.00509096
plut2.m8.26463	xfSc0000000	249550	288909	unknown	xfSc0000000	260878	2.99808e-05	0.0103643
plut2.m8.2702	Sc0000022	228663	254406	Beta-1,3-glucosyltransferase OS=Mus musculus OX=10090 GN=B3glct PE=1 SV=3 E(blastx)=4e-104	Sc0000022	249376	1.25664e-05	0.00491579
plut2.m8.27840	xfSc0000038	360771	369245	G-protein-signaling modulator 2 OS=Homo sapiens OX=9606 GN=GPSM2 PE=1 SV=3 E(blastx)=2e-20	xfSc0000038	363990	0.000178905	0.0415535
plut2.m8.2955	Sc0000024	376173	389878	unknown	Sc0000024	381253	1.78726e-08	1.06271e-05
plut2.m8.30031	xfSc0000157	17336	50915	unknown	xfSc0000157	31616	1.14675e-09	1.59743e-06
plut2.m8.31085	xfSc0000336	55623	67216	unknown	xfSc0000336	57509	9.13381e-06	0.0037715
plut2.m8.32691	xpSc0007084	7774	16837	unknown	xpSc0007084	8009	6.11987e-05	0.0189525
plut2.m8.38	Sc0000000	448952	468494	unknown	Sc0000000	462012	6.68471e-05	0.019484
plut2.m8.399	Sc0000002	509500	531684	unknown	Sc0000002	526726	9.60245e-21	7.13702e-17
plut2.m8.4062	Sc0000035	560755	569196	unknown	Sc0000035	561934	1.4764e-09	1.59743e-06
plut2.m8.4180	Sc0000036	949775	980620	unknown	Sc0000036	961677	0.000129093	0.0319829
plut2.m8.4843	Sc0000043	1132598	1158110	unknown	Sc0000043	1146756	0.00018763	0.0429094
plut2.m8.5444	Sc0000050	32428	75108	unknown	Sc0000050	45569	1.43286e-05	0.00532487
plut2.m8.6348	Sc0000060	864322	900856	unknown	Sc0000060	875469	5.02964e-05	0.0166146
plut2.m8.6456	Sc0000061	1113636	1147186	unknown	Sc0000061	1129596	2.14021e-05	0.00757481
plut2.m8.8232	Sc0000087	1100482	1116570	unknown	Sc0000087	1101500	0.000151784	0.0363915
plut2.m8.8364	Sc0000090	25551	42494	Cdc42-interacting protein 4 homolog OS=Danio rerio OX=7955 GN=trip10 PE=2 SV=1 E(blastx)=2e-82	Sc0000090	29920	1.92746e-06	0.00092425
plut2.m8.8457	Sc0000091	456178	483254	unknown	Sc0000091	459722	5.34366e-15	2.30171e-11
plut2.m8.8785	Sc0000096	624862	636103	unknown	Sc0000096	627556	6.24752e-06	0.00273145
plut2.m8.9471	Sc0000108	839628	842122	unknown	Sc0000108	840375	1.96051e-09	1.59743e-06
plut2.m8.9683	Sc0000112	284647	306724	unknown	Sc0000112	294891	1.94634e-09	1.59743e-06

### Sheet: Lineages13
gene.ref	chromosome.ref	start.ref	end.ref	protein	chromosome	pos	pval	qval
jamg1.TU.Sc0000232.19	Sc0000232	189544	192197	unknown	Sc0000232	189683	0.000156096	0.0271756
plut2.m8.10186	Sc0000120	714215	735774	GTPase-activating Rap/Ran-GAP domain-like protein 3 OS=Gallus gallus OX=9031 GN=GARNL3 PE=2 SV=1 E(blastx)=2e-171	Sc0000120	726622	1.76624e-15	5.68863e-12
plut2.m8.10786	Sc0000131	57248	76176	Collectin-12 OS=Rattus norvegicus OX=10116 GN=Colec12 PE=2 SV=1 E(blastx)=1e-15	Sc0000131	58920	2.6392e-06	0.0012593
plut2.m8.10910	Sc0000133	739538	753472	unknown	Sc0000133	745095	0.000351409	0.048162
plut2.m8.1273	Sc0000009	545527	565213	unknown	Sc0000009	561756	3.31418e-05	0.00942973
plut2.m8.12881	Sc0000170	482069	514198	unknown	Sc0000170	482496	0.000138886	0.025547
plut2.m8.12971	Sc0000172	224447	228530	unknown	Sc0000172	226826	1.21915e-07	9.81647e-05
plut2.m8.1459	Sc0000010	1495450	1507006	Actin, cytoskeletal 3 (Fragment) OS=Lytechinus pictus OX=7653 PE=3 SV=1 E(blastx)=2e-63	Sc0000010	1499170	2.43662e-08	2.78695e-05
plut2.m8.1461	Sc0000010	1490439	1504889	unknown	Sc0000010	1499170	2.43662e-08	2.78695e-05
plut2.m8.17682	Sc0000280	247360	265500	unknown	Sc0000280	264544	0.000260461	0.0404282
plut2.m8.17887	Sc0000286	481301	488919	unknown	Sc0000286	481925	7.53626e-05	0.0161817
plut2.m8.19270	Sc0000331	188868	207746	unknown	Sc0000331	204241	8.77484e-05	0.0179439
plut2.m8.19712	Sc0000347	424695	441848	unknown	Sc0000347	429634	3.10825e-05	0.00942973
plut2.m8.19716	Sc0000347	311112	320947	Zinc metalloproteinase nas-15 OS=Caenorhabditis elegans OX=6239 GN=nas-15 PE=2 SV=2 E(blastx)=5e-06	Sc0000347	316712	1.34522e-05	0.00509723
plut2.m8.19967	Sc0000357	274268	289415	unknown	Sc0000357	274681	1.00209e-06	0.000598943
plut2.m8.20177	Sc0000365	50647	54396	unknown	Sc0000365	51368	2.42842e-05	0.00763059
plut2.m8.20350	Sc0000372	250019	260896	Collagen alpha-1(XII) chain OS=Gallus gallus OX=9031 GN=COL12A1 PE=1 SV=3 E(blastx)=6e-21	Sc0000372	257083	2.81224e-08	2.78695e-05
plut2.m8.21472	Sc0000420	100850	113888	unknown	Sc0000420	112902	0.000231029	0.0367452
plut2.m8.2161	Sc0000017	156005	185748	unknown	Sc0000017	168286	1.91478e-05	0.00649163
plut2.m8.22630	Sc0000481	23362	48123	unknown	Sc0000481	45092	1.24226e-05	0.00484972
plut2.m8.22631	Sc0000481	42548	45722	unknown	Sc0000481	45092	1.24226e-05	0.00484972
plut2.m8.22728	Sc0000486	258709	265836	Protein N-terminal asparagine amidohydrolase OS=Sus scrofa OX=9823 GN=NTAN1 PE=1 SV=4 E(blastx)=2e-70	Sc0000486	259530	2.2819e-05	0.00734946
plut2.m8.22797	Sc0000490	125545	139390	unknown	Sc0000490	127413	0.000140792	0.025547
plut2.m8.23613	Sc0000539	9540	13987	Aggrecan core protein OS=Canis lupus familiaris OX=9615 GN=ACAN PE=2 SV=2 E(blastx)=7e-21	Sc0000539	12130	1.86383e-09	2.66798e-06
plut2.m8.24129	Sc0000574	185180	193366	Monocarboxylate transporter 10 OS=Danio rerio OX=7955 GN=slc16a10 PE=2 SV=1 E(blastx)=1e-34	Sc0000574	188332	0.000148273	0.0261672
plut2.m8.24628	Sc0000612	160245	164124	unknown	Sc0000612	161428	7.47872e-05	0.0161817
plut2.m8.275	Sc0000001	1012803	1024254	unknown	Sc0000001	1020005	3.36696e-05	0.00942973
plut2.m8.27629	xfSc0000028	203273	255894	Fibrillin-3 OS=Homo sapiens OX=9606 GN=FBN3 PE=2 SV=3 E(blastx)=2e-180	xfSc0000028	203977	6.69038e-05	0.0156977
plut2.m8.27630	xfSc0000028	172238	184493	unknown	xfSc0000028	176714	0.000296185	0.0438595
plut2.m8.28439	xfSc0000049	144471	154360	unknown	xfSc0000049	146945	1.6022e-05	0.00573368
plut2.m8.2856	Sc0000023	649863	653146	unknown	Sc0000023	651328	9.61782e-05	0.0193605
plut2.m8.28835	xfSc0000066	126159	129217	Endophilin-A2 OS=Homo sapiens OX=9606 GN=SH3GL1 PE=1 SV=1 E(blastx)=3e-93	xfSc0000066	127388	0.000315125	0.0456155
plut2.m8.2904	Sc0000023	1407827	1434854	unknown	Sc0000023	1408922	6.81812e-05	0.0156977
plut2.m8.29304	xfSc0000096	64054	87003	Steroid 17-alpha-hydroxylase/17,20 lyase OS=Oryzias latipes OX=8090 GN=cyp17a1 PE=2 SV=1 E(blastx)=4e-91	xfSc0000096	80231	1.06929e-06	0.000598943
plut2.m8.295	Sc0000001	1295441	1298589	Neuropeptide FF receptor 2 OS=Homo sapiens OX=9606 GN=NPFFR2 PE=1 SV=2 E(blastx)=2e-32	Sc0000001	1297569	0.000363706	0.0493226
plut2.m8.2967	Sc0000024	461469	479029	unknown	Sc0000024	478264	5.03488e-05	0.0132377
plut2.m8.29926	xfSc0000142	91264	98809	Radical S-adenosyl methionine domain-containing protein 2 OS=Oncorhynchus mykiss OX=8022 GN=rsad2 PE=2 SV=1 E(blastx)=2e-166	xfSc0000142	96928	0.000305428	0.0447141
plut2.m8.32216	xpSc0007056	222110	240374	Tumor necrosis factor alpha-induced protein 3 OS=Homo sapiens OX=9606 GN=TNFAIP3 PE=1 SV=1 E(blastx)=2e-08	xpSc0007056	239919	5.65102e-06	0.00260009
plut2.m8.32452	xpSc0007065	52646	60233	unknown	xpSc0007065	53202	0.000293654	0.0438595
plut2.m8.3292	Sc0000027	832016	855491	unknown	Sc0000027	854829	1.06839e-06	0.000598943
plut2.m8.32994	xpSc0007132	92233	106493	Phosphatidylglycerophosphatase and protein-tyrosine phosphatase 1 OS=Drosophila melanogaster OX=7227 GN=PTPMT1 PE=2 SV=1 E(blastx)=2e-47	xpSc0007132	93838	1.78507e-42	1.14986e-38
plut2.m8.32996	xpSc0007132	82111	94288	unknown	xpSc0007132	93838	1.78507e-42	1.14986e-38
plut2.m8.4268	Sc0000037	644549	653078	unknown	Sc0000037	652970	0.000185921	0.0304709
plut2.m8.4400	Sc0000038	1211163	1214101	unknown	Sc0000038	1211413	7.79776e-05	0.0162031
plut2.m8.4614	Sc0000041	211321	214256	unknown	Sc0000041	213620	6.04259e-05	0.0146881
plut2.m8.5093	Sc0000046	948076	958439	unknown	Sc0000046	957142	5.95772e-05	0.0146881
plut2.m8.5095	Sc0000046	955960	967692	unknown	Sc0000046	957142	5.95772e-05	0.0146881
plut2.m8.541	Sc0000003	416300	419274	Beta-2 adrenergic receptor OS=Canis lupus familiaris OX=9615 GN=ADRB2 PE=2 SV=1 E(blastx)=6e-49	Sc0000003	417653	0.000260342	0.0404282
plut2.m8.5968	Sc0000055	685061	689506	unknown	Sc0000055	687663	0.000183791	0.0304709
plut2.m8.6132	Sc0000057	830494	858449	ETS-related transcription factor Elf-2 OS=Mus musculus OX=10090 GN=Elf2 PE=1 SV=1 E(blastx)=1e-28	Sc0000057	854489	1.44985e-05	0.0053367
plut2.m8.6463	Sc0000061	1203139	1217873	unknown	Sc0000061	1216864	0.000145181	0.0259775
plut2.m8.6568	Sc0000063	445956	487947	A disintegrin and metalloproteinase with thrombospondin motifs 9 OS=Homo sapiens OX=9606 GN=ADAMTS9 PE=1 SV=4 E(blastx)=4e-23	Sc0000063	465880	0.000325811	0.0460767
plut2.m8.6656	Sc0000064	821420	844435	Serine/threonine-protein kinase/endoribonuclease IRE1 OS=Mus musculus OX=10090 GN=Ern1 PE=1 SV=1 E(blastx)=3e-168	Sc0000064	825727	8.50924e-06	0.00355345
plut2.m8.6861	Sc0000067	430152	454447	unknown	Sc0000067	449494	0.000170037	0.029208
plut2.m8.6862	Sc0000067	416535	450916	unknown	Sc0000067	449494	0.000170037	0.029208
plut2.m8.691	Sc0000004	702325	708918	unknown	Sc0000004	703863	0.000106221	0.0210531
plut2.m8.7107	Sc0000070	582205	628471	unknown	Sc0000070	584046	0.000111647	0.0216485
plut2.m8.7226	Sc0000072	241703	246045	unknown	Sc0000072	245024	0.000321426	0.0460106
plut2.m8.747	Sc0000004	1732270	1737972	unknown	Sc0000004	1737890	1.36435e-06	0.00067604
plut2.m8.761	Sc0000004	1917279	1936753	unknown	Sc0000004	1919685	9.98839e-08	8.57873e-05
plut2.m8.8540	Sc0000092	633717	683471	unknown	Sc0000092	669932	0.000290897	0.0438595
plut2.m8.9659	Sc0000111	1003131	1007534	unknown	Sc0000111	1007299	6.82348e-05	0.0156977
plut2.m8.9665	Sc0000111	1006283	1014811	unknown	Sc0000111	1007299	6.82348e-05	0.0156977

### Sheet: Lineages23
gene.ref	chromosome.ref	start.ref	end.ref	protein	chromosome	pos	pval	qval
jamg1.TU.Sc0000010.95	Sc0000010	1075327	1078358	unknown	Sc0000010	1077554	4.58757e-05	0.013655
jamg1.TU.Sc0000111.51	Sc0000111	467355	471589	unknown	Sc0000111	468934	2.24859e-06	0.00100395
jamg1.TU.xfSc0000004.48	xfSc0000004	534560	536919	unknown	xfSc0000004	535306	4.20201e-30	6.56638e-27
plut2.m8.10226	Sc0000121	264309	276897	unknown	Sc0000121	270872	8.07552e-06	0.00315485
plut2.m8.10732	Sc0000129	715581	718289	unknown	Sc0000129	717896	2.44675e-06	0.00105475
plut2.m8.12242	Sc0000158	377466	394982	unknown	Sc0000158	379063	9.81175e-08	6.45582e-05
plut2.m8.12522	Sc0000163	508940	523915	unknown	Sc0000163	518727	2.74144e-06	0.00114239
plut2.m8.12981	Sc0000172	386822	400801	Frizzled-1 OS=Xenopus laevis OX=8355 GN=fzd1 PE=1 SV=1 E(blastx)=2e-36	Sc0000172	390283	9.46478e-06	0.00348009
plut2.m8.13365	Sc0000180	90544	143479	Protein scribble homolog OS=Danio rerio OX=7955 GN=scrib PE=1 SV=1 E(blastx)=7e-152	Sc0000180	109803	2.09647e-05	0.00708347
plut2.m8.14162	Sc0000189	727344	742817	unknown	Sc0000189	740965	6.37287e-06	0.00256999
plut2.m8.16081	Sc0000234	569920	585766	unknown	Sc0000234	577692	0.00011995	0.030603
plut2.m8.1637	Sc0000012	572699	581267	unknown	Sc0000012	577448	4.10174e-07	0.000213656
plut2.m8.16527	Sc0000246	218701	243931	unknown	Sc0000246	239602	0.000114957	0.0299401
plut2.m8.17474	Sc0000273	477367	501927	unknown	Sc0000273	478572	9.1497e-14	8.79877e-11
plut2.m8.17488	Sc0000273	470561	479310	Signal peptidase complex subunit 1 OS=Pongo abelii OX=9601 GN=SPCS1 PE=2 SV=2 E(blastx)=1e-26	Sc0000273	478572	9.1497e-14	8.79877e-11
plut2.m8.17732	Sc0000281	404122	406790	unknown	Sc0000281	406149	4.00853e-05	0.0122225
plut2.m8.19116	Sc0000325	200828	224143	unknown	Sc0000325	215138	5.29822e-05	0.0154035
plut2.m8.19609	Sc0000344	156136	162670	unknown	Sc0000344	156400	0.000148671	0.0357423
plut2.m8.19610	Sc0000344	151807	157401	CB1 cannabinoid receptor-interacting protein 1 OS=Rattus norvegicus OX=10116 GN=Cnrip1 PE=1 SV=1 E(blastx)=1e-16	Sc0000344	156400	0.000148671	0.0357423
plut2.m8.20642	Sc0000384	183413	197658	unknown	Sc0000384	188596	9.70481e-07	0.000485295
plut2.m8.21023	Sc0000401	122494	131813	unknown	Sc0000401	128091	0.000208281	0.047342
plut2.m8.22004	Sc0000447	25461	61661	unknown	Sc0000447	40493	8.54174e-19	9.70761e-16
plut2.m8.22170	Sc0000456	134289	144798	unknown	Sc0000456	136691	0.000170587	0.0394922
plut2.m8.22229	Sc0000458	237650	254541	unknown	Sc0000458	247245	2.88105e-05	0.00947819
plut2.m8.22481	Sc0000472	212790	222964	unknown	Sc0000472	213497	3.00542e-05	0.00963382
plut2.m8.23541	Sc0000534	38410	41999	unknown	Sc0000534	39064	3.7752e-18	3.93294e-15
plut2.m8.24375	Sc0000592	180330	190576	Galanin receptor type 2 OS=Mus musculus OX=10090 GN=Galr2 PE=2 SV=2 E(blastx)=2e-11	Sc0000592	187487	1.06815e-30	2.22555e-27
plut2.m8.25385	Sc0000695	52866	67208	MAM and LDL-receptor class A domain-containing protein 2 (Fragment) OS=Acropora millepora OX=45264 PE=1 SV=1 E(blastx)=2e-13	Sc0000695	65200	1.53088e-07	8.69917e-05
plut2.m8.2576	Sc0000020	1273065	1296887	unknown	Sc0000020	1277181	1.52797e-07	8.69917e-05
plut2.m8.29318	xfSc0000097	49477	57895	unknown	xfSc0000097	51740	9.34907e-06	0.00348009
plut2.m8.32465	xpSc0007065	375607	387367	unknown	xpSc0007065	376175	3.90817e-05	0.0122144
plut2.m8.3695	Sc0000031	773775	784836	unknown	Sc0000031	779219	1.67529e-06	0.000775682
plut2.m8.4040	Sc0000035	192102	209298	unknown	Sc0000035	206279	6.62043e-81	4.13823e-77
plut2.m8.4042	Sc0000035	154434	176390	unknown	Sc0000035	155386	9.31051e-05	0.0252169
plut2.m8.5037	Sc0000046	118381	124670	unknown	Sc0000046	120235	0.000147537	0.0357423
plut2.m8.6122	Sc0000057	663784	670843	Carbohydrate sulfotransferase 14 OS=Danio rerio OX=7955 GN=chst14 PE=2 SV=1 E(blastx)=6e-40	Sc0000057	664924	8.95007e-30	1.2432e-26
plut2.m8.6131	Sc0000057	657222	688101	KRR1 small subunit processome component homolog OS=Drosophila mojavensis OX=7230 GN=dbe PE=3 SV=1 E(blastx)=3e-127	Sc0000057	664924	8.95007e-30	1.2432e-26
plut2.m8.6132	Sc0000057	830494	858449	ETS-related transcription factor Elf-2 OS=Mus musculus OX=10090 GN=Elf2 PE=1 SV=1 E(blastx)=1e-28	Sc0000057	854489	4.06326e-11	3.38643e-08
plut2.m8.7627	Sc0000078	131330	158331	unknown	Sc0000078	145328	1.23136e-09	9.6211e-07
plut2.m8.8028	Sc0000084	427483	444332	unknown	Sc0000084	433661	8.52667e-05	0.0236878
plut2.m8.8416	Sc0000090	947251	965725	unknown	Sc0000090	948656	1.29676e-29	1.62114e-26
plut2.m8.8763	Sc0000096	252149	282368	unknown	Sc0000096	255743	0.000124485	0.0311247
