## Supplementary File 2 for "Marine heatwaves threaten cryptic coral diversity and erode associations amongst coevolving partners"

### Sheet: README
This is Supp File 2 from Starko et al.
There are five sheets associated with this file, each showing information on 2bRAD libraries
MetaData_all_12.30 provides metadata for all samples/libraries
MappingRate provides the mapping rate (as a percentage) for libraries
Coverage provides percent coverage for each library [proportion of sites with 5x or more coverage]
LibSizes provides the number of reads generated from each library
MissingData_ADMIXTURE provides the proportion of sites with missing data for each library, as used in the ADMIXTURE analysis

### Sheet: MetaData_all_12.30
Sample	filename	Sample_ID	Sample_ID	Tag_number	Site	Region	Extraction_type
117_2015a	cat_5-Baum_S5_L003_R1_001_TCAC.tr0	117_2015a	117_2015a	1086	8	Vaskess	Dneasy Blood & Tissue
159_2015b	cat_6-Baum_S6_L003_R1_001_CATC.tr0	159_2015b	159_2015b	122b	35	Vaskess	Dneasy Blood & Tissue
168_2015c	cat_5-Baum_S5_L003_R1_001_ACCA.tr0	168_2015c	168_2015c	183_1114_1340	3	Vaskess	Dneasy Blood & Tissue
187_2015c	cat_5-Baum_S5_L003_R1_001_GTGA.tr0	187_2015c	187_2015c	25	38	Vaskess	Dneasy Blood & Tissue
24_2015b	cat_6-Baum_S6_L003_R1_001_TGGT.tr0	24_2015b	24_2015b	97	35	Vaskess	Dneasy Blood & Tissue
269_2015c	cat_8-Baum_S8_L003_R1_001_CATC.tr0	269_2015c	269_2015c	818_1350	5	Vaskess	Dneasy Blood & Tissue
279_2015c	cat_6-Baum_S6_L003_R1_001_CTAC.tr0	279_2015c	279_2015c	812	5	Vaskess	Guanidinium
295_2015c	cat_2-Baum_S2_L003_R1_001_GTGA.tr0	295_2015c	295_2015c	834_947_1437	5	Vaskess	Dneasy Blood & Tissue
317_2015b	cat_2-Baum_S2_L003_R1_001_ACCA.tr0	317_2015b	317_2015b	821	5	Vaskess	Dneasy Blood & Tissue
327_2015b	cat_8-Baum_S8_L003_R1_001_TCAG.tr0	327_2015b	327_2015b	831	5	Vaskess	Dneasy Blood & Tissue
327_2015c	cat_8-Baum_S8_L003_R1_001_GCTT.tr0	327_2015c	327_2015c	144	30	Vaskess	Guanidinium
344_2015c	cat_6-Baum_S6_L003_R1_001_AGTG.tr0	344_2015c	344_2015c	434	30	Vaskess	Guanidinium
35_2015b	cat_3-Baum_S3_L003_R1_001_TGTC.tr0	35_2015b	35_2015b	119	35	Vaskess	Dneasy Blood & Tissue
353_2015c	cat_3-Baum_S3_L003_R1_001_TGGT.tr0	353_2015c	353_2015c	445_683	30	Vaskess	Dneasy Blood & Tissue
386_2015c	cat_1-Baum_S1_L003_R1_001_TGTC.tr0	386_2015c	386_2015c	880	8	Vaskess	Dneasy Blood & Tissue
389_2015c	cat_4-Baum_S4_L003_R1_001_TCAC.tr0	389_2015c	389_2015c	883	8	Vaskess	Dneasy Blood & Tissue
400_2015c	cat_5-Baum_S5_L003_R1_001_CATC.tr0	400_2015c	400_2015c	374_891_1294	25	Vaskess	Dneasy Blood & Tissue
50_2016a	cat_4-Baum_S4_L003_R1_001_AGAC.tr0	50_2016a	50_2016a	874	35	Vaskess	Dneasy Blood & Tissue
511	cat_1-Baum_S1_L003_R1_001_CATC.tr0	511_2015c	511_2015c	847	34	Vaskess	Dneasy Blood & Tissue
522_2015c	cat_5-Baum_S5_L003_R1_001_GACT.tr0	522_2015c	522_2015c	842_1090	34	Vaskess	Dneasy Blood & Tissue
522_2015c	9_Astrangia_Pool_2_S1_L007_R1_001_GACT.nosymbio.fastq.bt2.bam	522_2015c	522_2015c	842_1090	34	Vaskess	Dneasy Blood & Tissue
62_2015b	14_Astrangia_Pool_2_S6_L007_R1_001_GCTT.nosymbio.fastq.bt2.bam	62_2015b	62_2015b	430	30	Vaskess	Dneasy Blood & Tissue
74_2015b	cat_5-Baum_S5_L003_R1_001_TGTC.tr0	74_2015b	74_2015b	441	30	Vaskess	Dneasy Blood & Tissue
74_2015b	cat_8-Baum_S8_L003_R1_001_TGTC.tr0	74_2015b	74_2015b	441	30	Vaskess	Dneasy Blood & Tissue
87_15c_B (100)	cat_7-Baum_S7_L003_R1_001_GTGA.tr0	87_2015c	87_2015c	46	27	Vaskess	Dneasy Blood & Tissue
91_2015b	cat_8-Baum_S8_L003_R1_001_TCAC.tr0	91_2015b	91_2015b	596	15	Wrecks	Dneasy Blood & Tissue
FL055_2017	cat_7-Baum_S7_L003_R1_001_TGGT.tr0	FL055_2017	FL055_2017	407_1103_1378	25	Vaskess	Dneasy Blood & Tissue
FL11_2016a	cat_6-Baum_S6_L003_R1_001_GCTT.tr0	FL11_2016a	FL11_2016a	746_1058	32	Vaskess	Dneasy Blood & Tissue
FL167_2016a	cat_5-Baum_S5_L003_R1_001_TCAG.tr0	FL167_2016a	FL167_2016a	194	38	Vaskess	Dneasy Blood & Tissue
FL95_2016a	cat_7-Baum_S7_L003_R1_001_AGAC.tr0	FL95_2016a	FL95_2016a	853	34	Vaskess	Dneasy Blood & Tissue
1_15c	cat_2-Baum_S2_L003_R1_001_AGTG.tr0	1_2015c	1_2015c	1_1425	35	Vaskess	Dneasy Blood & Tissue
120	cat_1-Baum_S1_L003_R1_001_GCTT.tr0	120_2015c	120_2015c	601	15	Wrecks	Guanidinium
134_2015c	cat_2-Baum_S2_L003_R1_001_TGTC.tr0	134_2015c	134_2015c	620_1229	15	Wrecks	Dneasy Blood & Tissue
137_2016a_box2 (100)	cat_7-Baum_S7_L003_R1_001_AGTG.tr0	137_FL2016a	137_FL2016a	608	15	Wrecks	Dneasy Blood & Tissue
138_2015c	3-Astrangia_Pool_1_S3_L008_R1_001_AGAC.nosymbio.fastq.bt2.bam	138_2015c	138_2015c	624	15	Wrecks	Dneasy Blood & Tissue
230_15b	cat_4-Baum_S4_L003_R1_001_TGTC.tr0	230_15b	230_15b	753	32	Vaskess	Guanidinium
29_2015c	cat_8-Baum_S8_L003_R1_001_GTGA.tr0	29_2015c	29_2015c	659b	19	Wrecks	Dneasy Blood & Tissue
423_15c_b1	cat_7-Baum_S7_L003_R1_001_CATC.tr0	423_15c_b1	423_15c_b1	416_1104	25	Vaskess	Dneasy Blood & Tissue
424	cat_1-Baum_S1_L003_R1_001_GTGA.tr0	424_2015c	424_2015c	420b	25	Vaskess	Dneasy Blood & Tissue
449_2015c	cat_2-Baum_S2_L003_R1_001_TGGT.tr0	449_2015c	449_2015c	758	27	Vaskess	Dneasy Blood & Tissue
47_2015c	cat_2-Baum_S2_L003_R1_001_CATC.tr0	47_2015c	47_2015c	677_1151	19	Wrecks	Dneasy Blood & Tissue
470_2015c	3-Astrangia_Pool_1_S3_L008_R1_001_GACT.nosymbio.fastq.bt2.bam	470_2015c	470_2015c	752	32	Vaskess	Guanidinium
478_15c	cat_7-Baum_S7_L003_R1_001_TCAG.tr0	478_15c	478_15c	782	34	Vaskess	Dneasy Blood & Tissue
5_2016a_box1	cat_8-Baum_S8_L003_R1_001_TGGT.tr0	5_2016a	5_2016a	499	32	Vaskess	Dneasy Blood & Tissue
52_2015c	cat_2-Baum_S2_L003_R1_001_AGAC.tr0	52_2015c	52_2015c	862	19	Wrecks	Dneasy Blood & Tissue
57_2015c_box2 (100)	cat_6-Baum_S6_L003_R1_001_ACCA.tr0	57_2015c	57_2015c	867	19	Wrecks	Dneasy Blood & Tissue
76_2015b	cat_2-Baum_S2_L003_R1_001_GCTT.tr0	76_2015b	76_2015b	578	15	Wrecks	Guanidinium
76_2015b	11_Astrangia_Pool_2_S3_L007_R1_001_GCTT.nosymbio.fastq.bt2.bam	76_2015b	76_2015b	578	15	Wrecks	Guanidinium
FL100_2016b	cat_3-Baum_S3_L003_R1_001_GCTT.tr0	FL100_2016b	FL100_2016b	682_1083	30	Vaskess	Dneasy Blood & Tissue
FL131_2016a	cat_3-Baum_S3_L003_R1_001_GTGA.tr0	FL131_2016a	FL131_2016a	585_1262	15	Wrecks	Dneasy Blood & Tissue
FL169_2016a	cat_2-Baum_S2_L003_R1_001_TCAC.tr0	FL169_2016a	FL169_2016a	200_972_1336	38	Vaskess	Dneasy Blood & Tissue
FL169_2016a	cat_3-Baum_S3_L003_R1_001_TCAC.tr0	FL169_2016a	FL169_2016a	200_972_1336	38	Vaskess	Dneasy Blood & Tissue
109_15a	cat_7-Baum_S7_L003_R1_001_GACT.tr0	109_2015a	109_2015a	107	35	Vaskess	Dneasy Blood & Tissue
146FL_2017	14_Astrangia_Pool_2_S6_L007_R1_001_TGGT.nosymbio.fastq.bt2.bam	146FL_2017	146FL_2017	230	3	Vaskess	Dneasy Blood & Tissue
151_2015c	cat_1-Baum_S1_L003_R1_001_AGTG.tr0	151_2015c	151_2015c	172	3	Vaskess	Dneasy Blood & Tissue
161_2015b	cat_6-Baum_S6_L003_R1_001_TCAG.tr0	161_2015b	161_2015b	694	35	Vaskess	Dneasy Blood & Tissue
21_2015c	cat_5-Baum_S5_L003_R1_001_GCTT.tr0	21_2015c	21_2015c	650	19	Wrecks	Dneasy Blood & Tissue
325_2014	14_Astrangia_Pool_2_S6_L007_R1_001_AGTG.nosymbio.fastq.bt2.bam	325_2014	325_2014	325	34	Vaskess	Guanidinium
335_2015b_B2	8-Astrangia_Pool_1_S8_L008_R1_001_GCTT.nosymbio.fastq.bt2.bam	335_2015b_B2	335_2015b_B2	839	5	Vaskess	Dneasy Blood & Tissue
355	cat_1-Baum_S1_L003_R1_001_TCAC.tr0	355_2015b	355_2015b	859	34	Vaskess	Dneasy Blood & Tissue
381_2015c	14_Astrangia_Pool_2_S6_L007_R1_001_CATC.nosymbio.fastq.bt2.bam	381_2015c	381_2015c	241	8	Vaskess	Guanidinium
390_2015c	cat_3-Baum_S3_L003_R1_001_AGTG.tr0	390_2015c	390_2015c	70_884	8	Vaskess	Dneasy Blood & Tissue
394	cat_1-Baum_S1_L003_R1_001_ACCA.tr0	394_2015c	394_2015c	888	8	Vaskess	Dneasy Blood & Tissue
41_15c_b2	cat_7-Baum_S7_L003_R1_001_CTAC.tr0	41_2015c	41_2015c	670	19	Wrecks	Dneasy Blood & Tissue
412_2015c	cat_4-Baum_S4_L003_R1_001_GTGA.tr0	412_2015c	412_2015c	401	25	Vaskess	Guanidinium
441_2015c	cat_2-Baum_S2_L003_R1_001_TCAG.tr0	441_2015c	441_2015c	489	32	Vaskess	Dneasy Blood & Tissue
517_2015c	cat_7-Baum_S7_L003_R1_001_ACCA.tr0	517_2015c	517_2015c	361b	34	Vaskess	Dneasy Blood & Tissue
527_2015c	cat_3-Baum_S3_L003_R1_001_TCAG.tr0	527_2015c	527_2015c	364	34	Vaskess	Dneasy Blood & Tissue
65_2016a	cat_5-Baum_S5_L003_R1_001_AGTG.tr0	65_2016a	65_2016a	451_871	27	Vaskess	Dneasy Blood & Tissue
90_2016a	cat_3-Baum_S3_L003_R1_001_CTAC.tr0	90_2016a	90_2016a	790	5	Vaskess	Dneasy Blood & Tissue
105	cat_1-Baum_S1_L003_R1_001_TCAG.tr0	105_2015b	105_2015b	659	19	Wrecks	Dneasy Blood & Tissue
279_2015c	12_Astrangia_Pool_2_S4_L007_R1_001_CTAC.nosymbio.fastq.bt2.bam	279_2015c	279_2015c	812	5	Vaskess	Guanidinium
35_2015b	cat_6-Baum_S6_L003_R1_001_TGTC.tr0	35_2015b	35_2015b	119	35	Vaskess	Dneasy Blood & Tissue
355_2015b	cat_3-Baum_S3_L003_R1_001_ACCA.tr0	355_2015b	355_2015b	859	34	Vaskess	Dneasy Blood & Tissue
511_2015c	cat_3-Baum_S3_L003_R1_001_CATC.tr0	511_2015c	511_2015c	847	34	Vaskess	Dneasy Blood & Tissue
90_2016a CLONE	cat_2-Baum_S2_L003_R1_001_CTAC.tr0	90_2016a	90_2016a	790	5	Vaskess	Dneasy Blood & Tissue
97	cat_1-Baum_S1_L003_R1_001_GACT.tr0	97_2015c	97_2015c	578b_1073	15	Wrecks	Dneasy Blood & Tissue
85_2015a	16_Astrangia_Pool_2_S8_L007_R1_001_CTAC.nosymbio.fastq.bt2.bam	85_2015a	85_2015a	5	35	Vaskess	Dneasy Blood & Tissue

### Sheet: MappingRate
Sample	MappingRate
11_Astrangia_Pool_2_S3_L007_R1_001_GCTT.nosymbio.fastq.bt2.bam	0.7352
12_Astrangia_Pool_2_S4_L007_R1_001_CTAC.nosymbio.fastq.bt2.bam	0.8109
14_Astrangia_Pool_2_S6_L007_R1_001_AGTG.nosymbio.fastq.bt2.bam	0.771
14_Astrangia_Pool_2_S6_L007_R1_001_CATC.nosymbio.fastq.bt2.bam	0.8124
14_Astrangia_Pool_2_S6_L007_R1_001_GCTT.nosymbio.fastq.bt2.bam	0.7933
14_Astrangia_Pool_2_S6_L007_R1_001_TGGT.nosymbio.fastq.bt2.bam	0.7456
16_Astrangia_Pool_2_S8_L007_R1_001_CTAC.nosymbio.fastq.bt2.bam	0.8128
3-Astrangia_Pool_1_S3_L008_R1_001_AGAC.nosymbio.fastq.bt2.bam	0.8156
3-Astrangia_Pool_1_S3_L008_R1_001_GACT.nosymbio.fastq.bt2.bam	0.8171
8-Astrangia_Pool_1_S8_L008_R1_001_GCTT.nosymbio.fastq.bt2.bam	0.7622
9_Astrangia_Pool_2_S1_L007_R1_001_GACT.nosymbio.fastq.bt2.bam	0.786
cat_1-Baum_S1_L003_R1_001_ACCA.nosymbio.fastq.bt2.bam	0.7506
cat_1-Baum_S1_L003_R1_001_AGTG.nosymbio.fastq.bt2.bam	0.8262
cat_1-Baum_S1_L003_R1_001_CATC.nosymbio.fastq.bt2.bam	0.7662
cat_1-Baum_S1_L003_R1_001_GACT.nosymbio.fastq.bt2.bam	0.7653
cat_1-Baum_S1_L003_R1_001_GCTT.nosymbio.fastq.bt2.bam	0.7883
cat_1-Baum_S1_L003_R1_001_GTGA.nosymbio.fastq.bt2.bam	0.752
cat_1-Baum_S1_L003_R1_001_TCAC.nosymbio.fastq.bt2.bam	0.7898
cat_1-Baum_S1_L003_R1_001_TCAG.nosymbio.fastq.bt2.bam	0.8102
cat_1-Baum_S1_L003_R1_001_TGTC.nosymbio.fastq.bt2.bam	0.6713
cat_2-Baum_S2_L003_R1_001_ACCA.nosymbio.fastq.bt2.bam	0.8088
cat_2-Baum_S2_L003_R1_001_AGAC.nosymbio.fastq.bt2.bam	0.7111
cat_2-Baum_S2_L003_R1_001_AGTG.nosymbio.fastq.bt2.bam	0.7871
cat_2-Baum_S2_L003_R1_001_CATC.nosymbio.fastq.bt2.bam	0.7644
cat_2-Baum_S2_L003_R1_001_CTAC.nosymbio.fastq.bt2.bam	0.8135
cat_2-Baum_S2_L003_R1_001_GCTT.nosymbio.fastq.bt2.bam	0.8173
cat_2-Baum_S2_L003_R1_001_GTGA.nosymbio.fastq.bt2.bam	0.7532
cat_2-Baum_S2_L003_R1_001_TCAC.nosymbio.fastq.bt2.bam	0.739
cat_2-Baum_S2_L003_R1_001_TCAG.nosymbio.fastq.bt2.bam	0.8116
cat_2-Baum_S2_L003_R1_001_TGGT.nosymbio.fastq.bt2.bam	0.8233
cat_2-Baum_S2_L003_R1_001_TGTC.nosymbio.fastq.bt2.bam	0.6972
cat_3-Baum_S3_L003_R1_001_ACCA.nosymbio.fastq.bt2.bam	0.7746
cat_3-Baum_S3_L003_R1_001_AGTG.nosymbio.fastq.bt2.bam	0.7271
cat_3-Baum_S3_L003_R1_001_CATC.nosymbio.fastq.bt2.bam	0.7712
cat_3-Baum_S3_L003_R1_001_CTAC.nosymbio.fastq.bt2.bam	0.8224
cat_3-Baum_S3_L003_R1_001_GCTT.nosymbio.fastq.bt2.bam	0.7846
cat_3-Baum_S3_L003_R1_001_GTGA.nosymbio.fastq.bt2.bam	0.8176
cat_3-Baum_S3_L003_R1_001_TCAC.nosymbio.fastq.bt2.bam	0.7691
cat_3-Baum_S3_L003_R1_001_TCAG.nosymbio.fastq.bt2.bam	0.7986
cat_3-Baum_S3_L003_R1_001_TGGT.nosymbio.fastq.bt2.bam	0.7635
cat_3-Baum_S3_L003_R1_001_TGTC.nosymbio.fastq.bt2.bam	0.7988
cat_4-Baum_S4_L003_R1_001_AGAC.nosymbio.fastq.bt2.bam	0.7993
cat_4-Baum_S4_L003_R1_001_GTGA.nosymbio.fastq.bt2.bam	0.7876
cat_4-Baum_S4_L003_R1_001_TCAC.nosymbio.fastq.bt2.bam	0.8347
cat_4-Baum_S4_L003_R1_001_TGTC.nosymbio.fastq.bt2.bam	0.7836
cat_5-Baum_S5_L003_R1_001_ACCA.nosymbio.fastq.bt2.bam	0.7802
cat_5-Baum_S5_L003_R1_001_AGTG.nosymbio.fastq.bt2.bam	0.7655
cat_5-Baum_S5_L003_R1_001_CATC.nosymbio.fastq.bt2.bam	0.8234
cat_5-Baum_S5_L003_R1_001_GACT.nosymbio.fastq.bt2.bam	0.698
cat_5-Baum_S5_L003_R1_001_GCTT.nosymbio.fastq.bt2.bam	0.7528
cat_5-Baum_S5_L003_R1_001_GTGA.nosymbio.fastq.bt2.bam	0.76
cat_5-Baum_S5_L003_R1_001_TCAC.nosymbio.fastq.bt2.bam	0.7897
cat_5-Baum_S5_L003_R1_001_TCAG.nosymbio.fastq.bt2.bam	0.7441
cat_5-Baum_S5_L003_R1_001_TGTC.nosymbio.fastq.bt2.bam	0.811
cat_6-Baum_S6_L003_R1_001_ACCA.nosymbio.fastq.bt2.bam	0.8056
cat_6-Baum_S6_L003_R1_001_AGTG.nosymbio.fastq.bt2.bam	0.7255
cat_6-Baum_S6_L003_R1_001_CATC.nosymbio.fastq.bt2.bam	0.7912
cat_6-Baum_S6_L003_R1_001_CTAC.nosymbio.fastq.bt2.bam	0.7512
cat_6-Baum_S6_L003_R1_001_GCTT.nosymbio.fastq.bt2.bam	0.7601
cat_6-Baum_S6_L003_R1_001_TCAG.nosymbio.fastq.bt2.bam	0.7824
cat_6-Baum_S6_L003_R1_001_TGGT.nosymbio.fastq.bt2.bam	0.6903
cat_6-Baum_S6_L003_R1_001_TGTC.nosymbio.fastq.bt2.bam	0.7553
cat_7-Baum_S7_L003_R1_001_ACCA.nosymbio.fastq.bt2.bam	0.8199
cat_7-Baum_S7_L003_R1_001_AGAC.nosymbio.fastq.bt2.bam	0.8197
cat_7-Baum_S7_L003_R1_001_AGTG.nosymbio.fastq.bt2.bam	0.8334
cat_7-Baum_S7_L003_R1_001_CATC.nosymbio.fastq.bt2.bam	0.798
cat_7-Baum_S7_L003_R1_001_CTAC.nosymbio.fastq.bt2.bam	0.7656
cat_7-Baum_S7_L003_R1_001_GACT.nosymbio.fastq.bt2.bam	0.8052
cat_7-Baum_S7_L003_R1_001_GTGA.nosymbio.fastq.bt2.bam	0.776
cat_7-Baum_S7_L003_R1_001_TCAG.nosymbio.fastq.bt2.bam	0.7932
cat_7-Baum_S7_L003_R1_001_TGGT.nosymbio.fastq.bt2.bam	0.7875
cat_8-Baum_S8_L003_R1_001_CATC.nosymbio.fastq.bt2.bam	0.8067
cat_8-Baum_S8_L003_R1_001_GCTT.nosymbio.fastq.bt2.bam	0.7899
cat_8-Baum_S8_L003_R1_001_GTGA.nosymbio.fastq.bt2.bam	0.8165
cat_8-Baum_S8_L003_R1_001_TCAC.nosymbio.fastq.bt2.bam	0.7351
cat_8-Baum_S8_L003_R1_001_TCAG.nosymbio.fastq.bt2.bam	0.7816
cat_8-Baum_S8_L003_R1_001_TGGT.nosymbio.fastq.bt2.bam	0.7734
cat_8-Baum_S8_L003_R1_001_TGTC.nosymbio.fastq.bt2.bam	0.7423

### Sheet: Coverage
Sample	Proportion of sites 5x or greater
cat_1-Baum_S1_L003_R1_001_TGTC.nosymbio.fastq.bt2.bam	0.0905942
cat_5-Baum_S5_L003_R1_001_CATC.nosymbio.fastq.bt2.bam	0.0909966
cat_7-Baum_S7_L003_R1_001_CATC.nosymbio.fastq.bt2.bam	0.10734
cat_4-Baum_S4_L003_R1_001_TGTC.nosymbio.fastq.bt2.bam	0.119877
cat_7-Baum_S7_L003_R1_001_TCAG.nosymbio.fastq.bt2.bam	0.14293
cat_6-Baum_S6_L003_R1_001_TGTC.nosymbio.fastq.bt2.bam	0.147848
cat_5-Baum_S5_L003_R1_001_AGTG.nosymbio.fastq.bt2.bam	0.150287
cat_7-Baum_S7_L003_R1_001_GACT.nosymbio.fastq.bt2.bam	0.151562
14_Astrangia_Pool_2_S6_L007_R1_001_TGGT.nosymbio.fastq.bt2.bam	0.152522
cat_2-Baum_S2_L003_R1_001_AGTG.nosymbio.fastq.bt2.bam	0.159688
14_Astrangia_Pool_2_S6_L007_R1_001_GCTT.nosymbio.fastq.bt2.bam	0.169203
16_Astrangia_Pool_2_S8_L007_R1_001_CTAC.nosymbio.fastq.bt2.bam	0.171338
cat_7-Baum_S7_L003_R1_001_AGAC.nosymbio.fastq.bt2.bam	0.177935
cat_7-Baum_S7_L003_R1_001_TGGT.nosymbio.fastq.bt2.bam	0.17946
cat_3-Baum_S3_L003_R1_001_ACCA.nosymbio.fastq.bt2.bam	0.184445
cat_2-Baum_S2_L003_R1_001_TCAC.nosymbio.fastq.bt2.bam	0.187731
cat_1-Baum_S1_L003_R1_001_GACT.nosymbio.fastq.bt2.bam	0.195153
cat_3-Baum_S3_L003_R1_001_TGTC.nosymbio.fastq.bt2.bam	0.195299
cat_1-Baum_S1_L003_R1_001_GTGA.nosymbio.fastq.bt2.bam	0.200086
cat_5-Baum_S5_L003_R1_001_TGTC.nosymbio.fastq.bt2.bam	0.218018
8-Astrangia_Pool_1_S8_L008_R1_001_GCTT.nosymbio.fastq.bt2.bam	0.223417
cat_3-Baum_S3_L003_R1_001_TCAC.nosymbio.fastq.bt2.bam	0.249835
cat_8-Baum_S8_L003_R1_001_TCAC.nosymbio.fastq.bt2.bam	0.253642
cat_8-Baum_S8_L003_R1_001_TGTC.nosymbio.fastq.bt2.bam	0.25932
cat_8-Baum_S8_L003_R1_001_CATC.nosymbio.fastq.bt2.bam	0.277814
cat_2-Baum_S2_L003_R1_001_CATC.nosymbio.fastq.bt2.bam	0.283602
cat_6-Baum_S6_L003_R1_001_TCAG.nosymbio.fastq.bt2.bam	0.287608
cat_3-Baum_S3_L003_R1_001_TCAG.nosymbio.fastq.bt2.bam	0.293472
cat_8-Baum_S8_L003_R1_001_GCTT.nosymbio.fastq.bt2.bam	0.299804
cat_5-Baum_S5_L003_R1_001_TCAC.nosymbio.fastq.bt2.bam	0.305424
cat_1-Baum_S1_L003_R1_001_GCTT.nosymbio.fastq.bt2.bam	0.314121
cat_7-Baum_S7_L003_R1_001_ACCA.nosymbio.fastq.bt2.bam	0.323033
cat_1-Baum_S1_L003_R1_001_TCAG.nosymbio.fastq.bt2.bam	0.326136
cat_5-Baum_S5_L003_R1_001_ACCA.nosymbio.fastq.bt2.bam	0.333308
cat_1-Baum_S1_L003_R1_001_CATC.nosymbio.fastq.bt2.bam	0.336868
14_Astrangia_Pool_2_S6_L007_R1_001_CATC.nosymbio.fastq.bt2.bam	0.346483
cat_1-Baum_S1_L003_R1_001_TCAC.nosymbio.fastq.bt2.bam	0.358629
cat_4-Baum_S4_L003_R1_001_AGAC.nosymbio.fastq.bt2.bam	0.363913
14_Astrangia_Pool_2_S6_L007_R1_001_AGTG.nosymbio.fastq.bt2.bam	0.370219
cat_2-Baum_S2_L003_R1_001_ACCA.nosymbio.fastq.bt2.bam	0.373527
cat_2-Baum_S2_L003_R1_001_TGGT.nosymbio.fastq.bt2.bam	0.374893
cat_3-Baum_S3_L003_R1_001_GCTT.nosymbio.fastq.bt2.bam	0.378899
cat_6-Baum_S6_L003_R1_001_GCTT.nosymbio.fastq.bt2.bam	0.404835
cat_7-Baum_S7_L003_R1_001_GTGA.nosymbio.fastq.bt2.bam	0.40647
3-Astrangia_Pool_1_S3_L008_R1_001_AGAC.nosymbio.fastq.bt2.bam	0.442571
cat_8-Baum_S8_L003_R1_001_TCAG.nosymbio.fastq.bt2.bam	0.460345
cat_6-Baum_S6_L003_R1_001_CATC.nosymbio.fastq.bt2.bam	0.469585
cat_8-Baum_S8_L003_R1_001_GTGA.nosymbio.fastq.bt2.bam	0.482269
cat_8-Baum_S8_L003_R1_001_TGGT.nosymbio.fastq.bt2.bam	0.486857
cat_7-Baum_S7_L003_R1_001_AGTG.nosymbio.fastq.bt2.bam	0.487207
cat_5-Baum_S5_L003_R1_001_GCTT.nosymbio.fastq.bt2.bam	0.487831
cat_1-Baum_S1_L003_R1_001_ACCA.nosymbio.fastq.bt2.bam	0.518647
cat_2-Baum_S2_L003_R1_001_GTGA.nosymbio.fastq.bt2.bam	0.524201
cat_2-Baum_S2_L003_R1_001_TCAG.nosymbio.fastq.bt2.bam	0.53314
cat_3-Baum_S3_L003_R1_001_GTGA.nosymbio.fastq.bt2.bam	0.544401
cat_2-Baum_S2_L003_R1_001_GCTT.nosymbio.fastq.bt2.bam	0.55344
cat_5-Baum_S5_L003_R1_001_TCAG.nosymbio.fastq.bt2.bam	0.555191
cat_3-Baum_S3_L003_R1_001_TGGT.nosymbio.fastq.bt2.bam	0.563787
cat_2-Baum_S2_L003_R1_001_TGTC.nosymbio.fastq.bt2.bam	0.586778
cat_3-Baum_S3_L003_R1_001_CTAC.nosymbio.fastq.bt2.bam	0.588126
cat_4-Baum_S4_L003_R1_001_TCAC.nosymbio.fastq.bt2.bam	0.602634
cat_7-Baum_S7_L003_R1_001_CTAC.nosymbio.fastq.bt2.bam	0.62318
cat_6-Baum_S6_L003_R1_001_TGGT.nosymbio.fastq.bt2.bam	0.662155
cat_6-Baum_S6_L003_R1_001_ACCA.nosymbio.fastq.bt2.bam	0.664807
cat_3-Baum_S3_L003_R1_001_AGTG.nosymbio.fastq.bt2.bam	0.689493
cat_2-Baum_S2_L003_R1_001_AGAC.nosymbio.fastq.bt2.bam	0.696028
cat_5-Baum_S5_L003_R1_001_GTGA.nosymbio.fastq.bt2.bam	0.745947
cat_3-Baum_S3_L003_R1_001_CATC.nosymbio.fastq.bt2.bam	0.783899
cat_6-Baum_S6_L003_R1_001_AGTG.nosymbio.fastq.bt2.bam	0.784016
cat_6-Baum_S6_L003_R1_001_CTAC.nosymbio.fastq.bt2.bam	0.788062
cat_1-Baum_S1_L003_R1_001_AGTG.nosymbio.fastq.bt2.bam	0.813153
11_Astrangia_Pool_2_S3_L007_R1_001_GCTT.nosymbio.fastq.bt2.bam	0.836059
cat_5-Baum_S5_L003_R1_001_GACT.nosymbio.fastq.bt2.bam	0.842517
12_Astrangia_Pool_2_S4_L007_R1_001_CTAC.nosymbio.fastq.bt2.bam	0.885877
cat_4-Baum_S4_L003_R1_001_GTGA.nosymbio.fastq.bt2.bam	0.914903
3-Astrangia_Pool_1_S3_L008_R1_001_GACT.nosymbio.fastq.bt2.bam	0.949005
9_Astrangia_Pool_2_S1_L007_R1_001_GACT.nosymbio.fastq.bt2.bam	0.968557

### Sheet: LibSizes
Sample	Reads
11_Astrangia_Pool_2_S3_L007_R1_001_GCTT.nosymbio.fastq.bt2.bam	551056
12_Astrangia_Pool_2_S4_L007_R1_001_CTAC.nosymbio.fastq.bt2.bam	1240188
14_Astrangia_Pool_2_S6_L007_R1_001_AGTG.nosymbio.fastq.bt2.bam	373490
14_Astrangia_Pool_2_S6_L007_R1_001_CATC.nosymbio.fastq.bt2.bam	177111
14_Astrangia_Pool_2_S6_L007_R1_001_GCTT.nosymbio.fastq.bt2.bam	300641
14_Astrangia_Pool_2_S6_L007_R1_001_TGGT.nosymbio.fastq.bt2.bam	205144
16_Astrangia_Pool_2_S8_L007_R1_001_CTAC.nosymbio.fastq.bt2.bam	366796
3-Astrangia_Pool_1_S3_L008_R1_001_AGAC.nosymbio.fastq.bt2.bam	347943
3-Astrangia_Pool_1_S3_L008_R1_001_GACT.nosymbio.fastq.bt2.bam	173083
8-Astrangia_Pool_1_S8_L008_R1_001_GCTT.nosymbio.fastq.bt2.bam	456093
9_Astrangia_Pool_2_S1_L007_R1_001_GACT.nosymbio.fastq.bt2.bam	809756
cat_1-Baum_S1_L003_R1_001_ACCA.nosymbio.fastq.bt2.bam	199085
cat_1-Baum_S1_L003_R1_001_AGTG.nosymbio.fastq.bt2.bam	346657
cat_1-Baum_S1_L003_R1_001_CATC.nosymbio.fastq.bt2.bam	503922
cat_1-Baum_S1_L003_R1_001_GACT.nosymbio.fastq.bt2.bam	579159
cat_1-Baum_S1_L003_R1_001_GCTT.nosymbio.fastq.bt2.bam	576548
cat_1-Baum_S1_L003_R1_001_GTGA.nosymbio.fastq.bt2.bam	192780
cat_1-Baum_S1_L003_R1_001_TCAC.nosymbio.fastq.bt2.bam	581231
cat_1-Baum_S1_L003_R1_001_TCAG.nosymbio.fastq.bt2.bam	423190
cat_1-Baum_S1_L003_R1_001_TGTC.nosymbio.fastq.bt2.bam	670855
cat_2-Baum_S2_L003_R1_001_ACCA.nosymbio.fastq.bt2.bam	144939
cat_2-Baum_S2_L003_R1_001_AGAC.nosymbio.fastq.bt2.bam	951433
cat_2-Baum_S2_L003_R1_001_AGTG.nosymbio.fastq.bt2.bam	1075478
cat_2-Baum_S2_L003_R1_001_CATC.nosymbio.fastq.bt2.bam	708009
cat_2-Baum_S2_L003_R1_001_CTAC.nosymbio.fastq.bt2.bam	392353
cat_2-Baum_S2_L003_R1_001_GCTT.nosymbio.fastq.bt2.bam	628493
cat_2-Baum_S2_L003_R1_001_GTGA.nosymbio.fastq.bt2.bam	244212
cat_2-Baum_S2_L003_R1_001_TCAC.nosymbio.fastq.bt2.bam	308492
cat_2-Baum_S2_L003_R1_001_TCAG.nosymbio.fastq.bt2.bam	680242
cat_2-Baum_S2_L003_R1_001_TGGT.nosymbio.fastq.bt2.bam	222422
cat_2-Baum_S2_L003_R1_001_TGTC.nosymbio.fastq.bt2.bam	425342
cat_3-Baum_S3_L003_R1_001_ACCA.nosymbio.fastq.bt2.bam	1574387
cat_3-Baum_S3_L003_R1_001_AGTG.nosymbio.fastq.bt2.bam	667784
cat_3-Baum_S3_L003_R1_001_CATC.nosymbio.fastq.bt2.bam	167424
cat_3-Baum_S3_L003_R1_001_CTAC.nosymbio.fastq.bt2.bam	316138
cat_3-Baum_S3_L003_R1_001_GCTT.nosymbio.fastq.bt2.bam	262901
cat_3-Baum_S3_L003_R1_001_GTGA.nosymbio.fastq.bt2.bam	171594
cat_3-Baum_S3_L003_R1_001_TCAC.nosymbio.fastq.bt2.bam	1355038
cat_3-Baum_S3_L003_R1_001_TCAG.nosymbio.fastq.bt2.bam	540040
cat_3-Baum_S3_L003_R1_001_TGGT.nosymbio.fastq.bt2.bam	973013
cat_3-Baum_S3_L003_R1_001_TGTC.nosymbio.fastq.bt2.bam	320108
cat_4-Baum_S4_L003_R1_001_AGAC.nosymbio.fastq.bt2.bam	713716
cat_4-Baum_S4_L003_R1_001_GTGA.nosymbio.fastq.bt2.bam	223651
cat_4-Baum_S4_L003_R1_001_TCAC.nosymbio.fastq.bt2.bam	646014
cat_4-Baum_S4_L003_R1_001_TGTC.nosymbio.fastq.bt2.bam	1234445
cat_5-Baum_S5_L003_R1_001_ACCA.nosymbio.fastq.bt2.bam	553379
cat_5-Baum_S5_L003_R1_001_AGTG.nosymbio.fastq.bt2.bam	977872
cat_5-Baum_S5_L003_R1_001_CATC.nosymbio.fastq.bt2.bam	453190
cat_5-Baum_S5_L003_R1_001_GACT.nosymbio.fastq.bt2.bam	261262
cat_5-Baum_S5_L003_R1_001_GCTT.nosymbio.fastq.bt2.bam	788769
cat_5-Baum_S5_L003_R1_001_GTGA.nosymbio.fastq.bt2.bam	171901
cat_5-Baum_S5_L003_R1_001_TCAC.nosymbio.fastq.bt2.bam	233924
cat_5-Baum_S5_L003_R1_001_TCAG.nosymbio.fastq.bt2.bam	138841
cat_5-Baum_S5_L003_R1_001_TGTC.nosymbio.fastq.bt2.bam	374599
cat_6-Baum_S6_L003_R1_001_ACCA.nosymbio.fastq.bt2.bam	122817
cat_6-Baum_S6_L003_R1_001_AGTG.nosymbio.fastq.bt2.bam	763685
cat_6-Baum_S6_L003_R1_001_CATC.nosymbio.fastq.bt2.bam	133351
cat_6-Baum_S6_L003_R1_001_CTAC.nosymbio.fastq.bt2.bam	441392
cat_6-Baum_S6_L003_R1_001_GCTT.nosymbio.fastq.bt2.bam	123856
cat_6-Baum_S6_L003_R1_001_TCAG.nosymbio.fastq.bt2.bam	136554
cat_6-Baum_S6_L003_R1_001_TGGT.nosymbio.fastq.bt2.bam	282119
cat_6-Baum_S6_L003_R1_001_TGTC.nosymbio.fastq.bt2.bam	279376
cat_7-Baum_S7_L003_R1_001_ACCA.nosymbio.fastq.bt2.bam	519198
cat_7-Baum_S7_L003_R1_001_AGAC.nosymbio.fastq.bt2.bam	217591
cat_7-Baum_S7_L003_R1_001_AGTG.nosymbio.fastq.bt2.bam	520918
cat_7-Baum_S7_L003_R1_001_CATC.nosymbio.fastq.bt2.bam	463260
cat_7-Baum_S7_L003_R1_001_CTAC.nosymbio.fastq.bt2.bam	259881
cat_7-Baum_S7_L003_R1_001_GACT.nosymbio.fastq.bt2.bam
cat_7-Baum_S7_L003_R1_001_GTGA.nosymbio.fastq.bt2.bam
cat_7-Baum_S7_L003_R1_001_TCAG.nosymbio.fastq.bt2.bam
cat_7-Baum_S7_L003_R1_001_TGGT.nosymbio.fastq.bt2.bam
cat_8-Baum_S8_L003_R1_001_CATC.nosymbio.fastq.bt2.bam
cat_8-Baum_S8_L003_R1_001_GCTT.nosymbio.fastq.bt2.bam
cat_8-Baum_S8_L003_R1_001_GTGA.nosymbio.fastq.bt2.bam
cat_8-Baum_S8_L003_R1_001_TCAC.nosymbio.fastq.bt2.bam
cat_8-Baum_S8_L003_R1_001_TCAG.nosymbio.fastq.bt2.bam
cat_8-Baum_S8_L003_R1_001_TGGT.nosymbio.fastq.bt2.bam
cat_8-Baum_S8_L003_R1_001_TGTC.nosymbio.fastq.bt2.bam

### Sheet: MissingData_ADMIXTURE
Sample	Proportion missing data
11_Astrangia_Pool_2_S3_L007_R1_001_GCTT.nosymbio.fastq.bt2.bam	0.014481
12_Astrangia_Pool_2_S4_L007_R1_001_CTAC.nosymbio.fastq.bt2.bam	0.01674
14_Astrangia_Pool_2_S6_L007_R1_001_AGTG.nosymbio.fastq.bt2.bam	0.04488
14_Astrangia_Pool_2_S6_L007_R1_001_CATC.nosymbio.fastq.bt2.bam	0.081545
14_Astrangia_Pool_2_S6_L007_R1_001_GCTT.nosymbio.fastq.bt2.bam	0.493992
14_Astrangia_Pool_2_S6_L007_R1_001_TGGT.nosymbio.fastq.bt2.bam	0.262196
16_Astrangia_Pool_2_S8_L007_R1_001_CTAC.nosymbio.fastq.bt2.bam	0.216288
3-Astrangia_Pool_1_S3_L008_R1_001_AGAC.nosymbio.fastq.bt2.bam	0.046934
3-Astrangia_Pool_1_S3_L008_R1_001_GACT.nosymbio.fastq.bt2.bam	0.017459
8-Astrangia_Pool_1_S8_L008_R1_001_GCTT.nosymbio.fastq.bt2.bam	0.277087
9_Astrangia_Pool_2_S1_L007_R1_001_GACT.nosymbio.fastq.bt2.bam	0.012838
cat_1-Baum_S1_L003_R1_001_ACCA.nosymbio.fastq.bt2.bam	0.036562
cat_1-Baum_S1_L003_R1_001_AGTG.nosymbio.fastq.bt2.bam	0.025265
cat_1-Baum_S1_L003_R1_001_CATC.nosymbio.fastq.bt2.bam	0.037075
cat_1-Baum_S1_L003_R1_001_GACT.nosymbio.fastq.bt2.bam	0.238266
cat_1-Baum_S1_L003_R1_001_GCTT.nosymbio.fastq.bt2.bam	0.086269
cat_1-Baum_S1_L003_R1_001_GTGA.nosymbio.fastq.bt2.bam	0.161138
cat_1-Baum_S1_L003_R1_001_TCAC.nosymbio.fastq.bt2.bam	0.051248
cat_1-Baum_S1_L003_R1_001_TCAG.nosymbio.fastq.bt2.bam	0.047243
cat_1-Baum_S1_L003_R1_001_TGTC.nosymbio.fastq.bt2.bam	0.146144
cat_2-Baum_S2_L003_R1_001_ACCA.nosymbio.fastq.bt2.bam	0.042107
cat_2-Baum_S2_L003_R1_001_AGAC.nosymbio.fastq.bt2.bam	0.024443
cat_2-Baum_S2_L003_R1_001_AGTG.nosymbio.fastq.bt2.bam	0.111636
cat_2-Baum_S2_L003_R1_001_CATC.nosymbio.fastq.bt2.bam	0.062237
cat_2-Baum_S2_L003_R1_001_CTAC.nosymbio.fastq.bt2.bam	0.036562
cat_2-Baum_S2_L003_R1_001_GCTT.nosymbio.fastq.bt2.bam	0.035124
cat_2-Baum_S2_L003_R1_001_GTGA.nosymbio.fastq.bt2.bam	0.02927
cat_2-Baum_S2_L003_R1_001_TCAC.nosymbio.fastq.bt2.bam	0.141419
cat_2-Baum_S2_L003_R1_001_TCAG.nosymbio.fastq.bt2.bam	0.037281
cat_2-Baum_S2_L003_R1_001_TGGT.nosymbio.fastq.bt2.bam	0.035227
cat_2-Baum_S2_L003_R1_001_TGTC.nosymbio.fastq.bt2.bam	0.021773
cat_3-Baum_S3_L003_R1_001_ACCA.nosymbio.fastq.bt2.bam	0.316627
cat_3-Baum_S3_L003_R1_001_AGTG.nosymbio.fastq.bt2.bam	0.029167
cat_3-Baum_S3_L003_R1_001_CATC.nosymbio.fastq.bt2.bam	0.0152
cat_3-Baum_S3_L003_R1_001_CTAC.nosymbio.fastq.bt2.bam	0.027627
cat_3-Baum_S3_L003_R1_001_GCTT.nosymbio.fastq.bt2.bam	0.099312
cat_3-Baum_S3_L003_R1_001_GTGA.nosymbio.fastq.bt2.bam	0.024135
cat_3-Baum_S3_L003_R1_001_TCAC.nosymbio.fastq.bt2.bam	0.10229
cat_3-Baum_S3_L003_R1_001_TCAG.nosymbio.fastq.bt2.bam	0.084112
cat_3-Baum_S3_L003_R1_001_TGGT.nosymbio.fastq.bt2.bam	0.02167
cat_3-Baum_S3_L003_R1_001_TGTC.nosymbio.fastq.bt2.bam	0.156927
cat_4-Baum_S4_L003_R1_001_AGAC.nosymbio.fastq.bt2.bam	0.033891
cat_4-Baum_S4_L003_R1_001_GTGA.nosymbio.fastq.bt2.bam	0.026292
cat_4-Baum_S4_L003_R1_001_TCAC.nosymbio.fastq.bt2.bam	0.02321
cat_4-Baum_S4_L003_R1_001_TGTC.nosymbio.fastq.bt2.bam	0.138955
cat_5-Baum_S5_L003_R1_001_ACCA.nosymbio.fastq.bt2.bam	0.085345
cat_5-Baum_S5_L003_R1_001_AGTG.nosymbio.fastq.bt2.bam	0.102188
cat_5-Baum_S5_L003_R1_001_CATC.nosymbio.fastq.bt2.bam	0.142857
cat_5-Baum_S5_L003_R1_001_GACT.nosymbio.fastq.bt2.bam	0.014994
cat_5-Baum_S5_L003_R1_001_GCTT.nosymbio.fastq.bt2.bam	0.039951
cat_5-Baum_S5_L003_R1_001_GTGA.nosymbio.fastq.bt2.bam	0.016843
cat_5-Baum_S5_L003_R1_001_TCAC.nosymbio.fastq.bt2.bam	0.057102
cat_5-Baum_S5_L003_R1_001_TCAG.nosymbio.fastq.bt2.bam	0.027524
cat_5-Baum_S5_L003_R1_001_TGTC.nosymbio.fastq.bt2.bam	0.121393
cat_6-Baum_S6_L003_R1_001_ACCA.nosymbio.fastq.bt2.bam	0.294752
cat_6-Baum_S6_L003_R1_001_AGTG.nosymbio.fastq.bt2.bam	0.021054
cat_6-Baum_S6_L003_R1_001_CATC.nosymbio.fastq.bt2.bam	0.03307
cat_6-Baum_S6_L003_R1_001_CTAC.nosymbio.fastq.bt2.bam	0.017665
cat_6-Baum_S6_L003_R1_001_GCTT.nosymbio.fastq.bt2.bam	0.066858
cat_6-Baum_S6_L003_R1_001_TCAG.nosymbio.fastq.bt2.bam	0.140803
cat_6-Baum_S6_L003_R1_001_TGGT.nosymbio.fastq.bt2.bam	0.019205
cat_6-Baum_S6_L003_R1_001_TGTC.nosymbio.fastq.bt2.bam	0.212797
cat_7-Baum_S7_L003_R1_001_ACCA.nosymbio.fastq.bt2.bam	0.38328
cat_7-Baum_S7_L003_R1_001_AGAC.nosymbio.fastq.bt2.bam	0.361816
cat_7-Baum_S7_L003_R1_001_AGTG.nosymbio.fastq.bt2.bam	0.181267
cat_7-Baum_S7_L003_R1_001_CATC.nosymbio.fastq.bt2.bam	0.280168
cat_7-Baum_S7_L003_R1_001_CTAC.nosymbio.fastq.bt2.bam	0.034405
cat_7-Baum_S7_L003_R1_001_GACT.nosymbio.fastq.bt2.bam	0.313649
cat_7-Baum_S7_L003_R1_001_GTGA.nosymbio.fastq.bt2.bam	0.070966
cat_7-Baum_S7_L003_R1_001_TCAG.nosymbio.fastq.bt2.bam	0.28746
cat_7-Baum_S7_L003_R1_001_TGGT.nosymbio.fastq.bt2.bam	0.396323
cat_8-Baum_S8_L003_R1_001_CATC.nosymbio.fastq.bt2.bam	0.07528
cat_8-Baum_S8_L003_R1_001_GCTT.nosymbio.fastq.bt2.bam	0.314881
cat_8-Baum_S8_L003_R1_001_GTGA.nosymbio.fastq.bt2.bam	0.04221
cat_8-Baum_S8_L003_R1_001_TCAC.nosymbio.fastq.bt2.bam	0.198932
cat_8-Baum_S8_L003_R1_001_TCAG.nosymbio.fastq.bt2.bam	0.036254
cat_8-Baum_S8_L003_R1_001_TGGT.nosymbio.fastq.bt2.bam	0.418507
cat_8-Baum_S8_L003_R1_001_TGTC.nosymbio.fastq.bt2.bam	0.100236
